# Molecular and clinical characterization of 5mC regulators in glioma: results of a multicenter study

**DOI:** 10.1101/2020.05.15.098038

**Authors:** Liang Zhao, Jiayue Zhang, Zhiyuan Liu, Yu Wang, Shurui Xuan, Peng Zhao

**Author notes:** Authors contributed equally (Liang Zhao, Jiayue Zhang, Zhiyuan Liu). **Correspondence to:** Peng Zhao, Department of Neurosurgery, The First Affiliated Hospital of Nanjing Medical, University, Nanjing, Jiangsu, 210000, China.

## Abstract

DNA methylation has been widely reported to associate with the progression of glioma. DNA methylation at the 5 position of cytosine (5-methylcytosine, 5mC), which is regulated by 5mC regulators (“writers”, “erasers” and “readers”), is the most critical modification pattern. However, a systematic study on the role of these regulators in glioma is still lacking. In this study, we collected gene expression profiles and corresponding clinical information of gliomas from three independent public datasets. Gene expression of 21 5mC regulators was analyzed and linked to clinicopathological features. A novel molecular classification of glioma was developed using consensus non-negative matrix factorization (CNMF) algorithm, and the tight association with molecular characteristics as well as tumor immune microenvironment was clarified. Sixteen prognostic factors were identified using univariate Cox regression analysis, and a 5mC regulator-based gene signature was further constructed via the least absolute shrinkage and selection operator (LASSO) cox analysis. This risk model was proved as an efficient predictor of overall survival for diffuse glioma, glioblastoma (GBM), and low-grade glioma (LGG) patients in three glioma cohorts. The significant correlation between risk score and intratumoral infiltrated immune cells, as well as immunosuppressive pathways, was found, which explained the difference in clinical outcomes between high and low-risk groups. Finally, a nomogram incorporating the gene signature and other clinicopathological risk factors was established, which might direct clinical decision making. In summary, our work highlights the potential clinical application value of 5mC regulators in prognostic stratification of glioma and their potentialities for developing novel treatment strategies.
