## Supplementary material for "Molecular and clinical characterization of 5mC regulators in glioma: results of a multicenter study": Table S1

### Sheet: Sheet1
Table S1. Clinical and molecular characteristics of glioma patients included in two clusters.
	Cluster1 (n=470)	Cluster2 (n=217)	P
Age (mean±sd, months)	43.32±13.99	54.06±15.08	<0.0001
Grade
II	201	56	<0.0001
III	209	56
IV	60	105
IDH mutation
Mutant	369	65	<0.0001
Wild-type	95	148
Unknown	6	4
MGMT methylation
Methylation	382	106	<0.0001
Unmethylation	79	92
Unknown	9	19
1p19q status
Codel	153	18	<0.0001
Non-codel	315	195
Unknown	2	4
Verhaak subtype			<0.0001
Mesenchymal	37	69
Classical	44	44
Neural	75	42
Proneural	230	22
Unknown	84	37
Wang & TCGA subtype
Mesenchymal	8	45	<0.0001
Classical	23	38
Proneural	28	19
IDHmut-codel	79	7
IDHmut-non-codel	119	23
IDHwt	32	25
Unknown	181	60
