## Supplementary material for "Molecular and clinical characterization of 5mC regulators in glioma: results of a multicenter study": Table S4

### Sheet: Sheet1
Table S4. Clinical and molecular characteristics of glioma patients included in different risk groups.
	High-risk	Low-risk	P
Age (mean±sd, months)	52.79±15.13	40.80±12.66	< 0.0001
Overall survival (mean±sd, months)	20.7±23.17	36.16±34.53	< 0.0001
Grade			< 0.0001
II	50	204
III	129	135
IV	162	3
IDH status			< 0.0001
Mutant	102	328
Wild-type	231	12
Unknown	8	2
MGMT methylation
Methylation	171	314	< 0.0001
Unmethylation	142	28
Unknown	28	0
1p19q status			< 0.0001
codel	20	148
non-codel	315	194
Unknown	6	0
Cluster			< 0.0001
Cluster1	172	294
Cluster2	169	48
Unknown	90	90
Verhaak subtype			< 0.0001
Mesenchymal	105	1
Classical	89	2
Neural	33	84
Proneural	64	185
Unknown	50	70
